# Dihydropyrimidines sustain aggressive cancer states by stabilizing DPYSL2

**DOI:** 10.64898/2026.06.14.731825

**Authors:** Arata Hayashi, Sarah Knapp-Goldin, Abdelrahman Karmi, Vaivhav Gupta, Itai Mizrahi, Shirel Lavi, Sinai Shammah, Yael Sitton, Ravit Glukhman, Balakrishnan Solaimuthu, Sayanika Banerjee, Areej Abu Rmaileh, Anees Khatib, Michal Lichtenstein, Ora Schueler-Furman, Reuven Wiener, Yoav D. Shaul

## Abstract

Cancer cell states are governed by coordinated signaling and metabolic networks, yet the mechanisms coupling metabolic activity to oncogenic signaling remain poorly understood. Here, we identify dihydropyrimidines (DHPs), metabolites generated during pyrimidine catabolism, as “signaling metabolites” that sustain aggressive cancer cell states. Depletion of DHPs, either by knockout of the pyrimidine catabolic enzyme DPYD or by expression of the DHP-degrading enzyme DPYS, suppressed STAT3 signaling and attenuated mesenchymal and inflammatory transcriptional programs. Mechanistically, DHPs stabilized DPYSL2, a JAK1-interacting adaptor protein required for efficient STAT3 activation. Structural modeling and thermal stability analyses further support a direct interaction between DHPs and DPYSL2. Accordingly, high DPYD expression was associated with EMT, inflammatory signaling, and poor-prognosis breast cancer subtypes across patient cohorts. Ultimately, our findings establish pyrimidine catabolism as a direct regulator of signaling competence and identify DHPs as signaling-active metabolites that couple cellular metabolic state to oncogenic transcriptional programs and mesenchymal identity.
