## Supplementary Table 3 for "Dihydropyrimidines sustain aggressive cancer states by stabilizing DPYSL2"

### Sheet: Sheet1
Gene	Forward seq	Reverse seq
IL6	ACTCACCTCTTCAGAACGAATT	CCATCTTTGGAAGGTTCAGGTTG
COL7A1	TTACGCCGCTGACATTGTGTT	ACCAGCCCTTCGAGAAAGC
COL6A2	GACTCCACCGAGATCGACCA	CTTGTAGCACTCTCCGTAGGC
IL1B	ATGATGGCTTATTACAGTGGCAA	GTCGGAGATTCGTAGCTGGA
TNF	CCTCTCTCTAATCAGCCCTCTG	GAGGACCTGGGAGTAGATGAG
VEGFA	AGGGCAGAATCATCACGAAGT	AGGGTCTCGATTGGATGGCA
L1CAM	TGTCATCACGGAACAGTCTCC	CTGGCAAAGCAGCGGTAGAT
ICAM1	ATGCCCAGACATCTGTGTCC	GGGGTCTCTATGCCCAACAA
EFEMP2	AAGAGCCCGACAGCTACAC	AGGGATGGTCAGACACTCGTT
DPYS	ATTGATTTCGCCATTCCTCAGAA	GCTGTAGTCGCAGCAAACTTT
DPYSL2	GAT CCC CGG AGG AAT TGA CG	GGC TCA GGA ACA ACG TGG TC
DPYD	GTGTTCCACTTCGGCCAAGAA	GAGTCGTGTGCTTGATGTCAT
Dpyd	TTGAAGCTGGCTGGGGTTTT	TGGCGATCAGGATATTGTCCG
MMP9	TGTACCGCTATGGTTACACTCG	GGCAGGGACAGTTGCTTCT
MMP14	GGCTACAGCAATATGGCTACC	GATGGCCGCTGAGAGTGAC
SNAI2	GAGAATGGACCTGCAAGCCCA	AGTGCAAGTGATGCGTCCGC
NGFR	CCTACGGCTACTACCAGGATG	CACACGGTGTTCTGCTTGT
ACTB	CCAACCGCGAGAAGATGA	CCAGAGGCGTACAGGGATAG
